# Deterministic colonization arises early during the transition of soil bacteria to the phyllosphere and is shaped by plant-microbe interactions

**DOI:** 10.1101/2024.10.24.619992

**Authors:** Teresa Mayer, Erik Teutloff, Kerstin Unger, Pamela Lehenberger, Matthew T. Agler

## Abstract

**Background:** Upon seed germination, soil bacteria are activated to transition to the plant and eventually colonize mature tissues like leaves. These bacteria are poised to significantly influence plant health, but we know little about their colonization routes. We studied the mechanisms of the transition of soil bacteria to germinating plants and leaves by experimentally manipulating inoculation times and using *in-planta* isolation to understand bacteria that can make the complex soil-to-leaf transition. Using a trackable, labeled *Pseudomonas viridiflava* (*Pv*3D9) amended to soil, we tested how plant-microbe-microbe interactions shape assembly mechanisms in natural soil communites.

**Results:** We found that the stages of the transition of bacteria from soil to leaves before true leaf emergence were important in establishing uniquely diverse leaf bacteriomes. A wide diversity of leaf-associated taxa can individually make this transition, but most are still shaped by stochastic processes. Interestingly, deterministic processes drove some important taxa only when they transitioned from soil to leaves, but not when they were inoculated later. The opportunistic pathogen *Pv*3D9 promoted plant growth in a natural soil, likely by activating plant immunity. These effects in turn strongly affected the soil-to-leaf transition of almost strictly taxa that colonized deterministically, demonstrating the important role of plant-microbe-microbe interactions in controlling deterministic processes.

**Conclusions:** Diverse, well-adapted bacterial taxa make the soil-to-leaf transition during natural colonization resulting in characteristic diversity in healthy leaf microbiomes. The domination of stochastic mechanisms during this colonization indicates that many taxa must strongly compete to establish their niche. During this complex transition, however, specific important taxa emerge that are driven by deterministic processes, suggesting they occupy unique niches. The malleability of these processes suggests that they may be controlled, for example by targeted soil manipulations. This finding is significant given the important roles of these bacteria in plant health and offers directions forward for engineering beneficial plant microbiomes.
