## Supplementary File 1 for "Deterministic colonization arises early during the transition of soil bacteria to the phyllosphere and is shaped by plant-microbe interactions"

### Sheet: abs(Diff) > 0.2
Taxonomic bins with a change in the importance of HoS between D0 and D14 of > 0.2
Orange highlighted rows: Bins with importance of HoS in D0 - D14 > 0.2
Bold rows: Bins with importance of HoS on D0 > 0.5 (discussed in text)
Taxonomy information pertains to the most abundant taxa in the bin an dthe percentages show which percentage of taxa in the bin were assigned to the top taxon.
Genotype	Index	Bin	D0	D14	Diff	BinRA	TopTaxonID	TopTaxonRAinBin	TopTaxon.Kingdom	TopTaxon.Phylum	TopTaxon.Class	TopTaxon.Order	TopTaxon.Family	TopTaxon.Genus	Kingdom.maxNamed	Kingdom.maxNamed.Percent	Phylum.maxNamed	Phylum.maxNamed.Percent	Class.maxNamed	Class.maxNamed.Percent	Order.maxNamed	Order.maxNamed.Percent	Family.maxNamed	Family.maxNamed.Percent	Genus.maxNamed	Genus.maxNamed.Percent
Col-0	HoS	Bin19	0.628162	0.0712907	0.556871	0.0114104	Sphingobacteriaceae_0764	0.145838	Bacteria	Bacteroidota	Bacteroidia	Sphingobacteriales	Sphingobacteriaceae	Pedobacter	Bacteria	1	Bacteroidota	0.995109	Bacteroidia	0.995109	Sphingobacteriales	0.991706	Sphingobacteriaceae	0.991817	Pedobacter	0.81204
Col-0	HoS	Bin35	0.620051	0.0939592	0.526091	0.0296642	Xanthomonadaceae_3191	0.366387	Bacteria	Proteobacteria	Gammaproteobacteria	Xanthomonadales	Xanthomonadaceae	Stenotrophomonas	Bacteria	1	Proteobacteria	1	Gammaproteobacteria	1	Xanthomonadales	1	Xanthomonadaceae	0.999977	Stenotrophomonas	0.77947
Col-0	HoS	Bin17	0.595714	0.11406	0.481653	0.0199534	Oxalobacteraceae_2156	0.364353	Bacteria	Proteobacteria	Gammaproteobacteria	Burkholderiales	Oxalobacteraceae	Janthinobacterium	Bacteria	1	Proteobacteria	0.504566	Gammaproteobacteria	0.50363	Burkholderiales	0.50363	Oxalobacteraceae	0.505653	Janthinobacterium	0.508516
Col-0	HoS	Bin40	0.572971	0.245542	0.327429	0.0111216	Pseudomonadaceae_3003	0.505129	Bacteria	Proteobacteria	Gammaproteobacteria	Pseudomonadales	Pseudomonadaceae	Pseudomonas	Bacteria	1	Proteobacteria	1	Gammaproteobacteria	1	Pseudomonadales	0.917677	Pseudomonadaceae	0.600142	Pseudomonas	0.606002
Col-0	HoS	Bin22	0.322392	0.0510986	0.271293	0.00549043	Comamonadaceae_0999	0.252627	Bacteria	Proteobacteria	Gammaproteobacteria	Burkholderiales	Comamonadaceae	Variovorax	Bacteria	1	Proteobacteria	1	Gammaproteobacteria	1	Burkholderiales	1	Comamonadaceae	1	Variovorax	0.505129
Col-0	HoS	Bin32	0.324515	0.0570438	0.267471	0.019943	Methylophilaceae_0456	0.364691	Bacteria	Proteobacteria	Gammaproteobacteria	Burkholderiales	Methylophilaceae	Methylophilus	Bacteria	1	Proteobacteria	1	Gammaproteobacteria	1	Burkholderiales	1	Methylophilaceae	0.985637	Methylophilus	0.938179
Col-0	HoS	Bin38	0.631367	0.365196	0.26617	0.0306505	Enterobacteriaceae_2220	0.470311	Bacteria	Proteobacteria	Gammaproteobacteria	Enterobacterales	Enterobacteriaceae	Enterobacter	Bacteria	1	Proteobacteria	1	Gammaproteobacteria	1	Enterobacterales	0.999084	Enterobacteriaceae	0.959298	Enterobacter	0.801494
Col-0	HoS	Bin41	0.971022	0.714097	0.256925	0.0952421	Pseudomonadaceae_2472	0.421866	Bacteria	Proteobacteria	Gammaproteobacteria	Pseudomonadales	Pseudomonadaceae	Pseudomonas	Bacteria	1	Proteobacteria	1	Gammaproteobacteria	1	Pseudomonadales	1	Pseudomonadaceae	1	Pseudomonas	1
Col-0	HoS	Bin44	0.28688	0.0572657	0.229614	0.0172549	Pseudomonadaceae_2647	0.249025	Bacteria	Proteobacteria	Gammaproteobacteria	Pseudomonadales	Pseudomonadaceae	Pseudomonas	Bacteria	1	Proteobacteria	1	Gammaproteobacteria	1	Pseudomonadales	1	Pseudomonadaceae	1	Pseudomonas	1
Col-0	HoS	Bin25	0.213096	0.00937229	0.203723	0.00181727	Devosiaceae_0053	0.255548	Bacteria	Proteobacteria	Alphaproteobacteria	Rhizobiales	Devosiaceae	NA	Bacteria	1	Proteobacteria	0.982123	Alphaproteobacteria	0.960332	Rhizobiales	0.678247	Devosiaceae	0.527581	Devosia	0.420559
Col-0	HoS	Bin7	0.0628847	0.282021	-0.219136	0.0079085	Paenibacillaceae_2054	0.732555	Bacteria	Firmicutes	Bacilli	Paenibacillales	Paenibacillaceae	Paenibacillus	Bacteria	1	Firmicutes	1	Bacilli	0.997919	Paenibacillales	0.966005	Paenibacillaceae	0.966005	Paenibacillus	0.966759
Col-0	HoS	Bin14	0.00318331	0.228117	-0.224934	0.0322807	Nocardioidaceae_1302	0.219693	Bacteria	Actinobacteriota	Actinobacteria	Propionibacteriales	Nocardioidaceae	Nocardioides	Bacteria	1	Actinobacteriota	1	Actinobacteria	1	Propionibacteriales	0.759924	Nocardioidaceae	0.760979	Nocardioides	0.640732
Col-0	HoS	Bin30	0.0546031	0.291376	-0.236773	0.00584893	Sphingomonadaceae_0310	0.54119	Bacteria	Proteobacteria	Alphaproteobacteria	Sphingomonadales	Sphingomonadaceae	NA	Bacteria	1	Proteobacteria	1	Alphaproteobacteria	1	Sphingomonadales	0.899559	Sphingomonadaceae	0.899559	Caulobacter	0.812567
Col-0	HoS	Bin51	0.0752097	0.338783	-0.263574	0.00164813	Enterobacteriaceae_2765	0.164392	Bacteria	Proteobacteria	Gammaproteobacteria	Enterobacterales	Enterobacteriaceae	Escherichia-Shigella	Bacteria	1	Proteobacteria	0.782571	Gammaproteobacteria	0.775185	Pseudomonadales	0.593526	Pseudomonadaceae	0.593526	Pseudomonas	0.574035
Col-0	HoS	Bin23	0.0485354	0.338735	-0.2902	0.00331089	Oxalobacteraceae_0574	0.27804	Bacteria	Proteobacteria	Gammaproteobacteria	Burkholderiales	Oxalobacteraceae	NA	Bacteria	1	Proteobacteria	1	Gammaproteobacteria	1	Burkholderiales	1	Oxalobacteraceae	0.580538	Cupriavidus	0.651697
Col-0	HoS	Bin46	0.021951	0.330066	-0.308115	0.00908079	Pseudomonadaceae_2846	0.886103	Bacteria	Proteobacteria	Gammaproteobacteria	Pseudomonadales	Pseudomonadaceae	Pseudomonas	Bacteria	1	Proteobacteria	0.999904	Gammaproteobacteria	0.999904	Pseudomonadales	0.99899	Pseudomonadaceae	0.99899	Pseudomonas	0.99899
Col-0	HoS	Bin18	0.117881	0.552547	-0.434666	0.023521	Saccharimonadaceae_0671	0.427514	Bacteria	Patescibacteria	Saccharimonadia	Saccharimonadales	Saccharimonadaceae	TM7a	Bacteria	1	Patescibacteria	0.549691	Saccharimonadia	0.549691	Saccharimonadales	0.549691	Saccharimonadaceae	0.542856	TM7a	0.543593
NG2	HoS	Bin20	0.425957	0	0.425957	0.0121475	Weeksellaceae_0868	0.758607	Bacteria	Bacteroidota	Bacteroidia	Flavobacteriales	Weeksellaceae	Chryseobacterium	Bacteria	1	Bacteroidota	1	Bacteroidia	1	Flavobacteriales	0.964809	Weeksellaceae	0.964194	Chryseobacterium	0.963591
NG2	HoS	Bin19	0.56588	0.228466	0.337414	0.0114104	Sphingobacteriaceae_0764	0.145838	Bacteria	Bacteroidota	Bacteroidia	Sphingobacteriales	Sphingobacteriaceae	Pedobacter	Bacteria	1	Bacteroidota	0.995109	Bacteroidia	0.995109	Sphingobacteriales	0.991706	Sphingobacteriaceae	0.991817	Pedobacter	0.81204
NG2	HoS	Bin17	0.311114	0	0.311114	0.0199534	Oxalobacteraceae_2156	0.364353	Bacteria	Proteobacteria	Gammaproteobacteria	Burkholderiales	Oxalobacteraceae	Janthinobacterium	Bacteria	1	Proteobacteria	0.504566	Gammaproteobacteria	0.50363	Burkholderiales	0.50363	Oxalobacteraceae	0.505653	Janthinobacterium	0.508516
NG2	HoS	Bin49	0.303585	0.037769	0.265816	0.144286	Pseudomonadaceae_2992	0.949231	Bacteria	Proteobacteria	Gammaproteobacteria	Pseudomonadales	Pseudomonadaceae	Pseudomonas	Bacteria	1	Proteobacteria	1	Gammaproteobacteria	1	Pseudomonadales	1	Pseudomonadaceae	1	Pseudomonas	1
NG2	HoS	Bin38	0.526722	0.262572	0.26415	0.0306505	Enterobacteriaceae_2220	0.470311	Bacteria	Proteobacteria	Gammaproteobacteria	Enterobacterales	Enterobacteriaceae	Enterobacter	Bacteria	1	Proteobacteria	1	Gammaproteobacteria	1	Enterobacterales	0.999084	Enterobacteriaceae	0.959298	Enterobacter	0.801494
NG2	HoS	Bin30	0.2539	0.00750795	0.246392	0.00584893	Sphingomonadaceae_0310	0.54119	Bacteria	Proteobacteria	Alphaproteobacteria	Sphingomonadales	Sphingomonadaceae	NA	Bacteria	1	Proteobacteria	1	Alphaproteobacteria	1	Sphingomonadales	0.899559	Sphingomonadaceae	0.899559	Caulobacter	0.812567
NG2	HoS	Bin16	0.234657	0	0.234657	0.00577243	NA_1090	0.233911	Bacteria	Actinobacteriota	Actinobacteria	Corynebacteriales	NA	NA	Bacteria	1	Actinobacteriota	1	Actinobacteria	1	Corynebacteriales	0.424019	Nocardioidaceae	0.676707	Aeromicrobium	0.653709
NG2	HoS	Bin10	0.227185	0	0.227185	0.0208073	Streptomycetaceae_1428	0.435121	Bacteria	Actinobacteriota	Actinobacteria	Streptomycetales	Streptomycetaceae	Streptomyces	Bacteria	1	Actinobacteriota	1	Actinobacteria	1	Streptomycetales	0.521176	Streptomycetaceae	0.547898	Streptomyces	0.866553
NG2	HoS	Bin21	0.00812032	0.215085	-0.206964	0.0180644	Chitinophagaceae_0931	0.671666	Bacteria	Bacteroidota	Bacteroidia	Chitinophagales	Chitinophagaceae	Taibaiella	Bacteria	1	Bacteroidota	1	Bacteroidia	1	Chitinophagales	0.827896	Chitinophagaceae	0.826866	Taibaiella	0.790376
NG2	HoS	Bin35	0.305397	0.613699	-0.308302	0.0296642	Xanthomonadaceae_3191	0.366387	Bacteria	Proteobacteria	Gammaproteobacteria	Xanthomonadales	Xanthomonadaceae	Stenotrophomonas	Bacteria	1	Proteobacteria	1	Gammaproteobacteria	1	Xanthomonadales	1	Xanthomonadaceae	0.999977	Stenotrophomonas	0.77947
PB	HoS	Bin20	0.618133	0.0599927	0.55814	0.0121475	Weeksellaceae_0868	0.758607	Bacteria	Bacteroidota	Bacteroidia	Flavobacteriales	Weeksellaceae	Chryseobacterium	Bacteria	1	Bacteroidota	1	Bacteroidia	1	Flavobacteriales	0.964809	Weeksellaceae	0.964194	Chryseobacterium	0.963591
PB	HoS	Bin41	0.938943	0.442031	0.496912	0.0952421	Pseudomonadaceae_2472	0.421866	Bacteria	Proteobacteria	Gammaproteobacteria	Pseudomonadales	Pseudomonadaceae	Pseudomonas	Bacteria	1	Proteobacteria	1	Gammaproteobacteria	1	Pseudomonadales	1	Pseudomonadaceae	1	Pseudomonas	1
PB	HoS	Bin38	0.324609	0.0244387	0.30017	0.0306505	Enterobacteriaceae_2220	0.470311	Bacteria	Proteobacteria	Gammaproteobacteria	Enterobacterales	Enterobacteriaceae	Enterobacter	Bacteria	1	Proteobacteria	1	Gammaproteobacteria	1	Enterobacterales	0.999084	Enterobacteriaceae	0.959298	Enterobacter	0.801494
PB	HoS	Bin44	0.21182	0	0.21182	0.0172549	Pseudomonadaceae_2647	0.249025	Bacteria	Proteobacteria	Gammaproteobacteria	Pseudomonadales	Pseudomonadaceae	Pseudomonas	Bacteria	1	Proteobacteria	1	Gammaproteobacteria	1	Pseudomonadales	1	Pseudomonadaceae	1	Pseudomonas	1
PB	HoS	Bin34	0.213127	0.00600291	0.207124	0.0138387	Xanthomonadaceae_3157	0.457261	Bacteria	Proteobacteria	Gammaproteobacteria	Xanthomonadales	Xanthomonadaceae	Stenotrophomonas	Bacteria	1	Proteobacteria	1	Gammaproteobacteria	1	Xanthomonadales	1	Xanthomonadaceae	1	Stenotrophomonas	0.901709
PB	HoS	Bin40	0.228535	0.479133	-0.250597	0.0111216	Pseudomonadaceae_3003	0.505129	Bacteria	Proteobacteria	Gammaproteobacteria	Pseudomonadales	Pseudomonadaceae	Pseudomonas	Bacteria	1	Proteobacteria	1	Gammaproteobacteria	1	Pseudomonadales	0.917677	Pseudomonadaceae	0.600142	Pseudomonas	0.606002
PB	HoS	Bin26	0	0.261668	-0.261668	0.0092186	Caulobacteraceae_0113	0.477301	Bacteria	Proteobacteria	Alphaproteobacteria	Caulobacterales	Caulobacteraceae	Caulobacter	Bacteria	1	Proteobacteria	1	Alphaproteobacteria	1	Caulobacterales	0.638085	Caulobacteraceae	0.643887	Caulobacter	0.629168
PB	HoS	Bin37	0.0604088	0.328693	-0.268285	0.0326946	Alcaligenaceae_3036	0.655315	Bacteria	Proteobacteria	Gammaproteobacteria	Burkholderiales	Alcaligenaceae	Achromobacter	Bacteria	1	Proteobacteria	0.99804	Gammaproteobacteria	0.99804	Burkholderiales	0.90564	Alcaligenaceae	0.90564	Achromobacter	0.903563
PB	HoS	Bin16	0.188235	0.551918	-0.363683	0.00577243	NA_1090	0.233911	Bacteria	Actinobacteriota	Actinobacteria	Corynebacteriales	NA	NA	Bacteria	1	Actinobacteriota	1	Actinobacteria	1	Corynebacteriales	0.424019	Nocardioidaceae	0.676707	Aeromicrobium	0.653709
PB	HoS	Bin51	0.038443	0.53557	-0.497127	0.00164813	Enterobacteriaceae_2765	0.164392	Bacteria	Proteobacteria	Gammaproteobacteria	Enterobacterales	Enterobacteriaceae	Escherichia-Shigella	Bacteria	1	Proteobacteria	0.782571	Gammaproteobacteria	0.775185	Pseudomonadales	0.593526	Pseudomonadaceae	0.593526	Pseudomonas	0.574035
Col-0	HeS	Bin27	0.0466198	0.550703	-0.504083	0.0683903	Rhizobiaceae_0156	0.577112	Bacteria	Proteobacteria	Alphaproteobacteria	Rhizobiales	Rhizobiaceae	Allorhizobium-Neorhizobium-Pararhizobium-Rhizobium	Bacteria	1	Proteobacteria	1	Alphaproteobacteria	1	Rhizobiales	0.909349	Rhizobiaceae	0.903577	Allorhizobium-Neorhizobium-Pararhizobium-Rhizobium	0.826039
NG2	HeS	Bin17	0.0219877	0.316326	-0.294338	0.0199534	Oxalobacteraceae_2156	0.364353	Bacteria	Proteobacteria	Gammaproteobacteria	Burkholderiales	Oxalobacteraceae	Janthinobacterium	Bacteria	1	Proteobacteria	0.504566	Gammaproteobacteria	0.50363	Burkholderiales	0.50363	Oxalobacteraceae	0.505653	Janthinobacterium	0.508516
Col-0	DL	Bin27	0.95338	0.408221	0.54516	0.0683903	Rhizobiaceae_0156	0.577112	Bacteria	Proteobacteria	Alphaproteobacteria	Rhizobiales	Rhizobiaceae	Allorhizobium-Neorhizobium-Pararhizobium-Rhizobium	Bacteria	1	Proteobacteria	1	Alphaproteobacteria	1	Rhizobiales	0.909349	Rhizobiaceae	0.903577	Allorhizobium-Neorhizobium-Pararhizobium-Rhizobium	0.826039
Col-0	DL	Bin18	0.876739	0.439368	0.437371	0.023521	Saccharimonadaceae_0671	0.427514	Bacteria	Patescibacteria	Saccharimonadia	Saccharimonadales	Saccharimonadaceae	TM7a	Bacteria	1	Patescibacteria	0.549691	Saccharimonadia	0.549691	Saccharimonadales	0.549691	Saccharimonadaceae	0.542856	TM7a	0.543593
Col-0	DL	Bin51	0.898867	0.539534	0.359334	0.00164813	Enterobacteriaceae_2765	0.164392	Bacteria	Proteobacteria	Gammaproteobacteria	Enterobacterales	Enterobacteriaceae	Escherichia-Shigella	Bacteria	1	Proteobacteria	0.782571	Gammaproteobacteria	0.775185	Pseudomonadales	0.593526	Pseudomonadaceae	0.593526	Pseudomonas	0.574035
Col-0	DL	Bin14	0.988428	0.631822	0.356605	0.0322807	Nocardioidaceae_1302	0.219693	Bacteria	Actinobacteriota	Actinobacteria	Propionibacteriales	Nocardioidaceae	Nocardioides	Bacteria	1	Actinobacteriota	1	Actinobacteria	1	Propionibacteriales	0.759924	Nocardioidaceae	0.760979	Nocardioides	0.640732
Col-0	DL	Bin46	0.974864	0.669934	0.30493	0.00908079	Pseudomonadaceae_2846	0.886103	Bacteria	Proteobacteria	Gammaproteobacteria	Pseudomonadales	Pseudomonadaceae	Pseudomonas	Bacteria	1	Proteobacteria	0.999904	Gammaproteobacteria	0.999904	Pseudomonadales	0.99899	Pseudomonadaceae	0.99899	Pseudomonas	0.99899
Col-0	DL	Bin23	0.951465	0.650377	0.301087	0.00331089	Oxalobacteraceae_0574	0.27804	Bacteria	Proteobacteria	Gammaproteobacteria	Burkholderiales	Oxalobacteraceae	NA	Bacteria	1	Proteobacteria	1	Gammaproteobacteria	1	Burkholderiales	1	Oxalobacteraceae	0.580538	Cupriavidus	0.651697
Col-0	DL	Bin42	0.915573	0.666391	0.249182	0.0045784	Pseudomonadaceae_2520	0.406193	Bacteria	Proteobacteria	Gammaproteobacteria	Pseudomonadales	Pseudomonadaceae	Pseudomonas	Bacteria	1	Proteobacteria	1	Gammaproteobacteria	1	Pseudomonadales	1	Pseudomonadaceae	1	Pseudomonas	1
Col-0	DL	Bin30	0.944471	0.700334	0.244136	0.00584893	Sphingomonadaceae_0310	0.54119	Bacteria	Proteobacteria	Alphaproteobacteria	Sphingomonadales	Sphingomonadaceae	NA	Bacteria	1	Proteobacteria	1	Alphaproteobacteria	1	Sphingomonadales	0.899559	Sphingomonadaceae	0.899559	Caulobacter	0.812567
Col-0	DL	Bin7	0.931762	0.717979	0.213783	0.0079085	Paenibacillaceae_2054	0.732555	Bacteria	Firmicutes	Bacilli	Paenibacillales	Paenibacillaceae	Paenibacillus	Bacteria	1	Firmicutes	1	Bacilli	0.997919	Paenibacillales	0.966005	Paenibacillaceae	0.966005	Paenibacillus	0.966759
Col-0	DL	Bin25	0.786904	0.990628	-0.203723	0.00181727	Devosiaceae_0053	0.255548	Bacteria	Proteobacteria	Alphaproteobacteria	Rhizobiales	Devosiaceae	NA	Bacteria	1	Proteobacteria	0.982123	Alphaproteobacteria	0.960332	Rhizobiales	0.678247	Devosiaceae	0.527581	Devosia	0.420559
Col-0	DL	Bin41	0.0282456	0.285903	-0.257657	0.0952421	Pseudomonadaceae_2472	0.421866	Bacteria	Proteobacteria	Gammaproteobacteria	Pseudomonadales	Pseudomonadaceae	Pseudomonas	Bacteria	1	Proteobacteria	1	Gammaproteobacteria	1	Pseudomonadales	1	Pseudomonadaceae	1	Pseudomonas	1
Col-0	DL	Bin22	0.677036	0.940078	-0.263042	0.00549043	Comamonadaceae_0999	0.252627	Bacteria	Proteobacteria	Gammaproteobacteria	Burkholderiales	Comamonadaceae	Variovorax	Bacteria	1	Proteobacteria	1	Gammaproteobacteria	1	Burkholderiales	1	Comamonadaceae	1	Variovorax	0.505129
Col-0	DL	Bin38	0.367813	0.632362	-0.264548	0.0306505	Enterobacteriaceae_2220	0.470311	Bacteria	Proteobacteria	Gammaproteobacteria	Enterobacterales	Enterobacteriaceae	Enterobacter	Bacteria	1	Proteobacteria	1	Gammaproteobacteria	1	Enterobacterales	0.999084	Enterobacteriaceae	0.959298	Enterobacter	0.801494
Col-0	DL	Bin44	0.627369	0.942734	-0.315365	0.0172549	Pseudomonadaceae_2647	0.249025	Bacteria	Proteobacteria	Gammaproteobacteria	Pseudomonadales	Pseudomonadaceae	Pseudomonas	Bacteria	1	Proteobacteria	1	Gammaproteobacteria	1	Pseudomonadales	1	Pseudomonadaceae	1	Pseudomonas	1
Col-0	DL	Bin40	0.426747	0.754458	-0.327711	0.0111216	Pseudomonadaceae_3003	0.505129	Bacteria	Proteobacteria	Gammaproteobacteria	Pseudomonadales	Pseudomonadaceae	Pseudomonas	Bacteria	1	Proteobacteria	1	Gammaproteobacteria	1	Pseudomonadales	0.917677	Pseudomonadaceae	0.600142	Pseudomonas	0.606002
Col-0	DL	Bin17	0.404286	0.824668	-0.420382	0.0199534	Oxalobacteraceae_2156	0.364353	Bacteria	Proteobacteria	Gammaproteobacteria	Burkholderiales	Oxalobacteraceae	Janthinobacterium	Bacteria	1	Proteobacteria	0.504566	Gammaproteobacteria	0.50363	Burkholderiales	0.50363	Oxalobacteraceae	0.505653	Janthinobacterium	0.508516
Col-0	DL	Bin35	0.378181	0.880168	-0.501987	0.0296642	Xanthomonadaceae_3191	0.366387	Bacteria	Proteobacteria	Gammaproteobacteria	Xanthomonadales	Xanthomonadaceae	Stenotrophomonas	Bacteria	1	Proteobacteria	1	Gammaproteobacteria	1	Xanthomonadales	1	Xanthomonadaceae	0.999977	Stenotrophomonas	0.77947
Col-0	DL	Bin19	0.371811	0.876638	-0.504827	0.0114104	Sphingobacteriaceae_0764	0.145838	Bacteria	Bacteroidota	Bacteroidia	Sphingobacteriales	Sphingobacteriaceae	Pedobacter	Bacteria	1	Bacteroidota	0.995109	Bacteroidia	0.995109	Sphingobacteriales	0.991706	Sphingobacteriaceae	0.991817	Pedobacter	0.81204
NG2	DL	Bin35	0.690908	0.386301	0.304607	0.0296642	Xanthomonadaceae_3191	0.366387	Bacteria	Proteobacteria	Gammaproteobacteria	Xanthomonadales	Xanthomonadaceae	Stenotrophomonas	Bacteria	1	Proteobacteria	1	Gammaproteobacteria	1	Xanthomonadales	1	Xanthomonadaceae	0.999977	Stenotrophomonas	0.77947
NG2	DL	Bin21	0.991154	0.720813	0.270341	0.0180644	Chitinophagaceae_0931	0.671666	Bacteria	Bacteroidota	Bacteroidia	Chitinophagales	Chitinophagaceae	Taibaiella	Bacteria	1	Bacteroidota	1	Bacteroidia	1	Chitinophagales	0.827896	Chitinophagaceae	0.826866	Taibaiella	0.790376
NG2	DL	Bin44	0.524882	0.749824	-0.224941	0.0172549	Pseudomonadaceae_2647	0.249025	Bacteria	Proteobacteria	Gammaproteobacteria	Pseudomonadales	Pseudomonadaceae	Pseudomonas	Bacteria	1	Proteobacteria	1	Gammaproteobacteria	1	Pseudomonadales	1	Pseudomonadaceae	1	Pseudomonas	1
NG2	DL	Bin16	0.757348	1	-0.242652	0.00577243	NA_1090	0.233911	Bacteria	Actinobacteriota	Actinobacteria	Corynebacteriales	NA	NA	Bacteria	1	Actinobacteriota	1	Actinobacteria	1	Corynebacteriales	0.424019	Nocardioidaceae	0.676707	Aeromicrobium	0.653709
NG2	DL	Bin38	0.473278	0.731823	-0.258545	0.0306505	Enterobacteriaceae_2220	0.470311	Bacteria	Proteobacteria	Gammaproteobacteria	Enterobacterales	Enterobacteriaceae	Enterobacter	Bacteria	1	Proteobacteria	1	Gammaproteobacteria	1	Enterobacterales	0.999084	Enterobacteriaceae	0.959298	Enterobacter	0.801494
NG2	DL	Bin49	0.696415	0.962231	-0.265816	0.144286	Pseudomonadaceae_2992	0.949231	Bacteria	Proteobacteria	Gammaproteobacteria	Pseudomonadales	Pseudomonadaceae	Pseudomonas	Bacteria	1	Proteobacteria	1	Gammaproteobacteria	1	Pseudomonadales	1	Pseudomonadaceae	1	Pseudomonas	1
NG2	DL	Bin30	0.684872	0.991081	-0.306208	0.00584893	Sphingomonadaceae_0310	0.54119	Bacteria	Proteobacteria	Alphaproteobacteria	Sphingomonadales	Sphingomonadaceae	NA	Bacteria	1	Proteobacteria	1	Alphaproteobacteria	1	Sphingomonadales	0.899559	Sphingomonadaceae	0.899559	Caulobacter	0.812567
NG2	DL	Bin19	0.432851	0.769535	-0.336684	0.0114104	Sphingobacteriaceae_0764	0.145838	Bacteria	Bacteroidota	Bacteroidia	Sphingobacteriales	Sphingobacteriaceae	Pedobacter	Bacteria	1	Bacteroidota	0.995109	Bacteroidia	0.995109	Sphingobacteriales	0.991706	Sphingobacteriaceae	0.991817	Pedobacter	0.81204
NG2	DL	Bin10	0.599902	1	-0.400098	0.0208073	Streptomycetaceae_1428	0.435121	Bacteria	Actinobacteriota	Actinobacteria	Streptomycetales	Streptomycetaceae	Streptomyces	Bacteria	1	Actinobacteriota	1	Actinobacteria	1	Streptomycetales	0.521176	Streptomycetaceae	0.547898	Streptomyces	0.866553
NG2	DL	Bin20	0.560138	1	-0.439862	0.0121475	Weeksellaceae_0868	0.758607	Bacteria	Bacteroidota	Bacteroidia	Flavobacteriales	Weeksellaceae	Chryseobacterium	Bacteria	1	Bacteroidota	1	Bacteroidia	1	Flavobacteriales	0.964809	Weeksellaceae	0.964194	Chryseobacterium	0.963591
PB	DL	Bin51	0.933041	0.428981	0.50406	0.00164813	Enterobacteriaceae_2765	0.164392	Bacteria	Proteobacteria	Gammaproteobacteria	Enterobacterales	Enterobacteriaceae	Escherichia-Shigella	Bacteria	1	Proteobacteria	0.782571	Gammaproteobacteria	0.775185	Pseudomonadales	0.593526	Pseudomonadaceae	0.593526	Pseudomonas	0.574035
PB	DL	Bin40	0.752133	0.451382	0.300752	0.0111216	Pseudomonadaceae_3003	0.505129	Bacteria	Proteobacteria	Gammaproteobacteria	Pseudomonadales	Pseudomonadaceae	Pseudomonas	Bacteria	1	Proteobacteria	1	Gammaproteobacteria	1	Pseudomonadales	0.917677	Pseudomonadaceae	0.600142	Pseudomonas	0.606002
PB	DL	Bin16	0.735064	0.436512	0.298552	0.00577243	NA_1090	0.233911	Bacteria	Actinobacteriota	Actinobacteria	Corynebacteriales	NA	NA	Bacteria	1	Actinobacteriota	1	Actinobacteria	1	Corynebacteriales	0.424019	Nocardioidaceae	0.676707	Aeromicrobium	0.653709
PB	DL	Bin37	0.939591	0.660525	0.279067	0.0326946	Alcaligenaceae_3036	0.655315	Bacteria	Proteobacteria	Gammaproteobacteria	Burkholderiales	Alcaligenaceae	Achromobacter	Bacteria	1	Proteobacteria	0.99804	Gammaproteobacteria	0.99804	Burkholderiales	0.90564	Alcaligenaceae	0.90564	Achromobacter	0.903563
PB	DL	Bin26	0.999233	0.738332	0.2609	0.0092186	Caulobacteraceae_0113	0.477301	Bacteria	Proteobacteria	Alphaproteobacteria	Caulobacterales	Caulobacteraceae	Caulobacter	Bacteria	1	Proteobacteria	1	Alphaproteobacteria	1	Caulobacterales	0.638085	Caulobacteraceae	0.643887	Caulobacter	0.629168
PB	DL	Bin14	0.927088	0.71494	0.212148	0.0322807	Nocardioidaceae_1302	0.219693	Bacteria	Actinobacteriota	Actinobacteria	Propionibacteriales	Nocardioidaceae	Nocardioides	Bacteria	1	Actinobacteriota	1	Actinobacteria	1	Propionibacteriales	0.759924	Nocardioidaceae	0.760979	Nocardioides	0.640732
PB	DL	Bin34	0.786677	0.993997	-0.20732	0.0138387	Xanthomonadaceae_3157	0.457261	Bacteria	Proteobacteria	Gammaproteobacteria	Xanthomonadales	Xanthomonadaceae	Stenotrophomonas	Bacteria	1	Proteobacteria	1	Gammaproteobacteria	1	Xanthomonadales	1	Xanthomonadaceae	1	Stenotrophomonas	0.901709
PB	DL	Bin12	0.726006	0.941191	-0.215184	0.00621442	Nocardiaceae_1153	0.341829	Bacteria	Actinobacteriota	Actinobacteria	Corynebacteriales	Nocardiaceae	Rhodococcus	Bacteria	1	Actinobacteriota	1	Actinobacteria	1	Corynebacteriales	0.612756	Nocardiaceae	0.588366	Rhodococcus	0.573534
PB	DL	Bin44	0.748217	0.988843	-0.240626	0.0172549	Pseudomonadaceae_2647	0.249025	Bacteria	Proteobacteria	Gammaproteobacteria	Pseudomonadales	Pseudomonadaceae	Pseudomonas	Bacteria	1	Proteobacteria	1	Gammaproteobacteria	1	Pseudomonadales	1	Pseudomonadaceae	1	Pseudomonas	1
PB	DL	Bin38	0.675391	0.972527	-0.297136	0.0306505	Enterobacteriaceae_2220	0.470311	Bacteria	Proteobacteria	Gammaproteobacteria	Enterobacterales	Enterobacteriaceae	Enterobacter	Bacteria	1	Proteobacteria	1	Gammaproteobacteria	1	Enterobacterales	0.999084	Enterobacteriaceae	0.959298	Enterobacter	0.801494
PB	DL	Bin41	0.0499886	0.557969	-0.50798	0.0952421	Pseudomonadaceae_2472	0.421866	Bacteria	Proteobacteria	Gammaproteobacteria	Pseudomonadales	Pseudomonadaceae	Pseudomonas	Bacteria	1	Proteobacteria	1	Gammaproteobacteria	1	Pseudomonadales	1	Pseudomonadaceae	1	Pseudomonas	1
PB	DL	Bin20	0.296656	0.940007	-0.643351	0.0121475	Weeksellaceae_0868	0.758607	Bacteria	Bacteroidota	Bacteroidia	Flavobacteriales	Weeksellaceae	Chryseobacterium	Bacteria	1	Bacteroidota	1	Bacteroidia	1	Flavobacteriales	0.964809	Weeksellaceae	0.964194	Chryseobacterium	0.963591

### Sheet: HoS > 0.5, D0 and D14
Bins where the importance of HoS was always > 0.5
Genotype	Index	Bin	D0	D14	Diff	BinRA	TopTaxonID	TopTaxonRAinBin	TopTaxon.Kingdom	TopTaxon.Phylum	TopTaxon.Class	TopTaxon.Order	TopTaxon.Family	TopTaxon.Genus	Kingdom.maxNamed	Kingdom.maxNamed.Percent	Phylum.maxNamed	Phylum.maxNamed.Percent	Class.maxNamed	Class.maxNamed.Percent	Order.maxNamed	Order.maxNamed.Percent	Family.maxNamed	Family.maxNamed.Percent	Genus.maxNamed	Genus.maxNamed.Percent
Col-0	HoS	Bin41	0.971022	0.714097	0.256925	0.0952421	Pseudomonadaceae_2472	0.421866	Bacteria	Proteobacteria	Gammaproteobacteria	Pseudomonadales	Pseudomonadaceae	Pseudomonas	Bacteria	1	Proteobacteria	1	Gammaproteobacteria	1	Pseudomonadales	1	Pseudomonadaceae	1	Pseudomonas	1
Col-0	HoS	Bin49	0.523759	0.589751	-0.0659923	0.144286	Pseudomonadaceae_2992	0.949231	Bacteria	Proteobacteria	Gammaproteobacteria	Pseudomonadales	Pseudomonadaceae	Pseudomonas	Bacteria	1	Proteobacteria	1	Gammaproteobacteria	1	Pseudomonadales	1	Pseudomonadaceae	1	Pseudomonas	1
NG2	HoS	Bin41	0.998201	1	-0.00179855	0.0952421	Pseudomonadaceae_2472	0.421866	Bacteria	Proteobacteria	Gammaproteobacteria	Pseudomonadales	Pseudomonadaceae	Pseudomonas	Bacteria	1	Proteobacteria	1	Gammaproteobacteria	1	Pseudomonadales	1	Pseudomonadaceae	1	Pseudomonas	1
